# Between fishing and farming: palaeogenomic analyses reveal cross-cultural interactions triggered by the arrival of the Neolithic in the Danube Gorges

**DOI:** 10.1101/2022.06.24.497512

**Authors:** Zuzana Hofmanová, Carlos S. Reyna-Blanco, Camille de Becdelièvre, Ilektra Schulz, Jens Blöcher, Jelena Jovanović, Laura Winkelbach, Sylwia M. Figarska, Anna Schulz, Marko Porčić, Petr Květina, Alexandros Tsoupas, Mathias Currat, Alexandra Buzhilova, Fokke Gerritsen, Necmi Karul, George McGlynn, Jörg Orschiedt, Rana Özbal, Joris Peters, Bogdan Ridush, Thomas Terberger, Maria Teschler-Nicola, Gunita Zariņa, Andrea Zeeb-Lanz, Sofija Stefanović, Joachim Burger, Daniel Wegmann

## Abstract

While early Neolithic populations in Europe were largely descended from early Aegean farmers, there is also evidence of episodic gene flow from local Mesolithic hunter-gatherers into early Neolithic communities. Exactly how and where this occurred is still unknown. Here we report direct evidence for admixture between the two groups at the Danube Gorges in Serbia. Analysis of palaeogenomes recovered from skeletons revealed that second-generation mixed individuals were buried amidst individuals whose ancestry was either exclusively Aegean Neolithic or exclusively local Mesolithic. The mixed ancestry is also reflected in a corresponding mosaic of grave goods. With its deep sequence of occupation and its unique dwellings that suggest at least semi-sedentary occupation since the late Mesolithic, the area of the Danube Gorges has been at the center of the debate about the contribution of Mesolithic societies to the Neolithisation of Europe. As suggested by our data, which were processed exclusively with uncertainty-aware bioinformatic tools, it may have been precisely in such contexts that close interactions between these societies were established, and Mesolithic ancestry and cultural elements were assimilated.
