## Supplementary Data Table 2 for "Between fishing and farming: palaeogenomic analyses reveal cross-cultural interactions triggered by the arrival of the Neolithic in the Danube Gorges"

### Sheet: Interval Set
Sample set used for identifying potential indels (GATK RealignerTargetCreator)
Ancient whole-genome samples
Sample ID	Country	Cultural context
Bichon	Switzerland	Upper Palaeolithic
LEPE45	Serbia	Transformational/Early Neolithic
LEPE51	Serbia	Early Mesolithic
VLASA32	Serbia	Late Mesolithic
VLASA37	Serbia	Late Mesolithic
Bar8	Turkey	Early Neolithic
Bar25	Turkey	Early Neolithic
Bar31	Turkey	Early Neolithic
Nea2	Greece	Early Neolithic
LEPE48	Serbia	Transformational/Early Neolithic
STAR1	Serbia	Early Neolithic (Starcevo)
Asp6	Austria	Early Neolithic (LBK)
Klein7	Austria	Early Neolithic (LBK)
Dil16	Germany	Early Neolithic (LBK)
SGDP whole-genome samples
Turkish-2	Turkey	Modern
Georgian-1	Georgia	Modern
Greek-1	Greece	Modern
Bulgarian-1	Bulgaria	Modern
Albanian-1	Albania	Modern
Hungarian-1	Hungary	Modern
Czech-2	Czech Republic	Modern
Polish-1	Poland	Modern
Saami-1	Finland	Modern
Finnish-1	Finland	Modern
English-1	England	Modern
French-2	France	Modern
Spanish-2	Spain	Modern
Bergamo-2	Italy	Modern
Sardinian-2	Italy	Modern
Also provided known indel sites from the 1000 Genomes project:
ftp://gsapubftp-anonymous@ftp.broadinstitute.org/bundle/b37/1000G_phase1.indels.b37.vcf.gz
ftp://gsapubftp-anonymous@ftp.broadinstitute.org/bund/b37/Mills_and_1000G_gold_standard.indels.b37.vcf.gz
Ref:Consortium and The 1000 Genomes Project Consortium 2015
Example comand:
chr=1
hg=/Reference/hs37d5.fa
mills=/Reference/Mills_and_1000G_gold_standard.indels.b37.vcf
phase1=/Reference/1000G_phase1.indels.b37.vcf
echo "Running RalignerTargetCreator for our set of 30 samples with known indels and then make the union of all sample intervals..."
GenomeAnalysisTK -T RealignerTargetCreator -R $hg -I $sample -o mills_1000G_${sample}_${chr}.intervals -L $chr -known $mills -known $phase1 -nt 4

### Sheet: Guidance Realignment set
Guidance set for GATK IndelRealigner
Ancient whole-genome samples
Sample	Country	Cultural context
VLASA32	Serbia	Late Mesolithic
Bar25	Turkey	Early Neolithic
Nea2	Greece	Early Neolithic
LEPE48	Serbia	Transformational/Early Neolithic
STAR1	Serbia	Early Neolithic (Starcevo)
Klein7	Austria	Early Neolithic (LBK)
SGDP whole-genome samples
Turkish-2	Turkey	Modern
Greek-1	Greece	Modern
Albanian-1	Albania	Modern
Hungarian-1	Hungary	Modern
Saami-1	Finland	Modern
French-2	France	Modern
Example
GenomeAnalysisTK
-T IndelRealigner
-R $ref
-I $guidanceListBam
-I $inputBAM
-targetIntervals $Intervals30Samples_target
-L $chr
-known $mills -known $phase1
-nWayOut ./
